# Nanoscale 3D DNA tracing in single human cells visualizes loop extrusion directly in situ

**DOI:** 10.1101/2021.04.12.439407

**Authors:** K.S. Beckwith, Ø. Ødegård-Fougner, N.R. Morero, C. Barton, F. Schueder, W. Tang, S. Alexander, J-M. Peters, R. Jungmann, E. Birney, J. Ellenberg

## Abstract

The spatial organization of the genome is essential for its functions, including gene expression, DNA replication and repair, as well as chromosome segregation. Biomolecular condensates and loop extrusion have been proposed as the principal driving forces that underlie the formation of chromatin compartments and topologically associating domains, respectively. However, whether the actual 3D-fold of DNA in single cells is consistent with these mechanisms has been difficult to address in situ. Here, we present LoopTrace, a workflow for nanoscale 3D imaging of the genome sequence in structurally well-preserved nuclei in single human cells. Tracing the in situ structure of DNA in thousands of individual cells reveals that genomic DNA folds as a flexible random coil in the absence of loop extruding enzymes such as Cohesin. In the presence of Cohesin and its boundary factor CTCF, reproducibly positioned loop structures dominate the folds, while Cohesin alone leads to randomly positioned loops. The 3D structure and size variability of DNA loops we observe in a large number of single cells allow us to formulate a data-constrained computational model of genomic DNA folding that explains how sparse and dynamic loops in single cells lead to the emergence of compact topological domains in averages of cell populations.
