## Supplementary Data S2 for "Nanoscale 3D DNA tracing in single human cells visualizes loop extrusion directly in situ"

### Sheet: Spearman correlations
Spearman correlations for spatial distances for traced and simulated regions
Region: MYC_100kb
	RPE1	Random coil
RPE1	1	0.980764
Random coil	0.980764 1.000000	1
Region: MEOX1
	RPE1	HeLa WT	HeLa dRAD21	HeLa dCTCF	Simulation
RPE1	1	0.962326	0.897875	0.91125	0.964117
HeLa WT	0.962326	1	0.819203	0.828779	0.936437
HeLa dRAD21	0.897875	0.819203	1	0.954753	0.916537
HeLa dCTCF	0.91125	0.828779	0.954753	1	0.894942
Rouse WT	0.964117	0.936437	0.916537	0.894942	1
Region: HIST1
	RPE1	HeLa WT	HeLa dRAD21	HeLa dCTCF	Simulation
RPE1	1	0.976647	0.970531	0.972009	0.956412
HeLa WT	0.976647	1	0.986861	0.984815	0.963101
HeLa dRAD21	0.970531	0.986861	1	0.98859	0.967998
HeLa dCTCF	0.972009	0.984815	0.98859	1	0.958752
Rouse WT	0.956412	0.963101	0.967998	0.958752	1
Region: YARS2
	RPE1	HeLa WT	HeLa dRAD21	HeLa dCTCF	Simulation
RPE1	1	0.9482	0.9211	0.982871	0.861936
HeLa WT	0.9482	1	0.822844	0.946984	0.805811
HeLa dRAD21	0.9211	0.822844	1	0.922886	0.905306
HeLa dCTCF	0.982871	0.946984	0.922886	1	0.867122
Rouse WT	0.861936	0.805811	0.905306	0.867122	1
Region: lncRNA
	RPE1	HeLa WT	HeLa dRAD21	HeLa dCTCF	Simulation
RPE1	1	0.930047	0.876447	0.865764	0.906113
HeLa WT	0.930047	1	0.770633	0.76328	0.831666
HeLa dRAD21	0.876447	0.770633	1	0.988614	0.91524
HeLa dCTCF	0.865764	0.76328	0.988614	1	0.914676
Rouse WT	0.906113	0.831666	0.91524	0.914676	1
Region: Chr2-A
	HeLa WT	HeLa dRAD21	HeLa dCTCF	HK_dWAPL	Simulation	Simulation dWAPL
HeLa WT	1	0.722944	0.859452	0.701587	0.917172	0.62619
HeLa dRAD21	0.722944	1	0.825974	0.353463	0.765657	0.321645
HeLa dCTCF	0.859452	0.825974	1	0.618831	0.884993	0.591486
HeLa dWAPL	0.701587	0.353463	0.618831	1	0.709524	0.902092
Rouse WT	0.917172	0.765657	0.884993	0.709524	1	0.705988
Rouse dWAPL	0.62619	0.321645	0.591486	0.902092	0.705988	1
Region: Chr4-B
	HeLa WT	HeLa dRAD21	HeLa dCTCF	HK_dWAPL	Simulation	Simulation dWAPL
HeLa WT	1	0.640843	0.817655	0.784848	0.80975	0.648221
HeLa dRAD21	0.640843	1	0.754677	0.390646	0.544137	0.270619
HeLa dCTCF	0.817655	0.754677	1	0.579051	0.744005	0.472069
HeLa dWAPL	0.784848	0.390646	0.579051	1	0.632675	0.738472
Rouse WT	0.80975	0.544137	0.744005	0.632675	1	0.810672
Rouse dWAPL	0.648221	0.270619	0.472069	0.738472	0.810672	1
Region: HoxA
	HeLa WT	HeLa dRAD21	HeLa dCTCF	HK_dWAPL	Simulation	Simulation dWAPL
HeLa WT	1	0.783189	0.900866	0.882107	0.914141	0.784993
HeLa dRAD21	0.783189	1	0.851587	0.641847	0.877561	0.718038
HeLa dCTCF	0.900866	0.851587	1	0.764863	0.899062	0.682828
HeLa dWAPL	0.882107	0.641847	0.764863	1	0.822583	0.890765
Rouse WT	0.914141	0.877561	0.899062	0.822583	1	0.846537
Rouse dWAPL	0.784993	0.718038	0.682828	0.890765	0.846537	1
Region: SHH
	HeLa WT	HeLa dRAD21	HeLa dCTCF	HK_dWAPL	Simulation	Simulation dWAPL
HeLa WT	1	0.786077	0.773343	0.85204	0.843106	0.513078
HeLa dRAD21	0.786077	1	0.845736	0.587851	0.799562	0.271642
HeLa dCTCF	0.773343	0.845736	1	0.601211	0.859639	0.240747
HeLa dWAPL	0.85204	0.587851	0.601211	1	0.721866	0.6086
Rouse WT	0.843106	0.799562	0.859639	0.721866	1	0.555287
Rouse dWAPL	0.513078	0.271642	0.240747	0.6086	0.555287	1
Summary Exp vs Sim	RPE1	HKWT	HK_dWAPL
Mean	0.922144	0.877648	0.784982
STD	0.0476728	0.0617951	0.139258

### Sheet: Power law fits
Fit parameters for genomic-spatial distance relations
Data fit to log(d_spatial) = L + v*log(d_genomic)
Myc_100kb							10 kb spacing scaling exponen (v) summary
	Cell type	No. datapoints	L	v	r^2			RPE-1	HeLa WT	HeLa dRad21	HeLa dCTCF
	RPE1	5230	3.60143	0.40317	0.996181		myc_100kb	0.40317
							MEOX1	0.327654	0.308942	0.445206	0.303333
MEOX1							HIST1	0.504997	0.500537	0.505867	0.377936
	Cell type	No. datapoints	L	v	r^2		YARS2	0.37203	0.335206	0.448835	0.327839
	RPE1	100170	3.81182	0.327654	0.996238		WAPL	0.325728	0.345835	0.470649	0.356025
	HeLa WT	125910	3.9752	0.308942	0.984232
	HeLa dRad21	93960	3.53257	0.445206	0.998894
	HeLa dCTCF	132690	3.99795	0.303333	0.99261		Mean	0.386716	0.37263	0.467639	0.341283
							STD	0.0736284	0.0866698	0.0278526	0.0325663
HIST1
	Cell type	No. datapoints	L	v	r^2
	RPE1	110910	3.34093	0.504997	0.991359
	HeLa WT	119520	3.34112	0.500537	0.986542
	HeLa dRad21	105570	3.31253	0.505867	0.989411
	HeLa dCTCF	120960	3.76324	0.377936	0.992907
YARS2
	Cell type	No. datapoints	L	v	r^2
	RPE1	95880	3.69368	0.37203	0.978507
	HeLa WT	148110	3.87001	0.335206	0.968536
	HeLa dRad21	90480	3.50491	0.448835	0.999211
	HeLa dCTCF	145800	3.91281	0.327839	0.988287
lncRNA (4kb spacing)
	Cell type	No. datapoints	L	v	r^2
	RPE1	142050	3.82365	0.325728	0.977955
	HeLa WT		55.7539	0.263362	0.890963
	HeLa dRad21		43.0147	0.431691	0.99742
	HeLa dCTCF		52.2711	0.359687	0.99818
WAPL	Cell type	No. datapoints	L	v	r^2
	RPE1	142050	3.82365	0.325728	0.977955
	HeLa WT	130170	3.80136	0.345835	0.985402
	HeLa dRad21	115470	3.39268	0.470649	0.991207
	HeLa dCTCF	115950	3.7804	0.356025	0.991831
r^2 values for Rouse polymer scaling vs data
dRad21
MEOX1	0.995644
HIST1	0.820176
YARS2	0.995895
WAPL	0.968419
Mean	0.945033
Std	0.084231
dCTCF_all_Cohesin
MEOX1	-0.116395
HIST1	-1.89905
YARS2	-0.496992
WAPL	-0.703068
Mean	-0.803877
Std	0.769499
dCTCF_STAG1_Cohesin
MEOX1	0.920057
HIST1	0.803295
YARS2	0.968247
WAPL	0.954736
Mean	0.911584
Std	0.0749912

### Sheet: Contact_counting_TADs
P-values from Conover's posthoc test of contact counts for different conditions and genomic regions.
Chr2-A
	HKWT	HK_dCTCF	HK_dRAD21	HK_dWAPL
HKWT	1	0.519987	2.02254e-11	2.00335e-07
HK_dCTCF	0.519987	1	4.45422e-06	1.5241e-05
HK_dRAD21	2.02254e-11	4.45422e-06	1	2.06889e-19
HK_dWAPL	2.00335e-07	1.5241e-05	2.06889e-19	1
Chr4-B
	HKWT	HK_dCTCF	HK_dRAD21	HK_dWAPL
HKWT	1	0.762186	0.0124082	0.00753098
HK_dCTCF	0.762186	1	0.067077	0.0236264
HK_dRAD21	0.0124082	0.067077	1	2.43143e-05
HK_dWAPL	0.00753098	0.0236264	2.43143e-05	1
HoxA
	HKWT	HK_dCTCF	HK_dRAD21	HK_dWAPL
HKWT	1	0.0116371	4.09157e-07	0.00597717
HK_dCTCF	0.0116371	1	0.00480399	0.000118724
HK_dRAD21	4.09157e-07	0.00480399	1	1.24161e-09
HK_dWAPL	0.00597717	0.000118724	1.24161e-09	1
SHH
	HKWT	HK_dCTCF	HK_dRAD21	HK_dWAPL
HKWT	1	0.929924	6.43538e-06	0.00535594
HK_dCTCF	0.929924	1	0.000279761	0.0225097
HK_dRAD21	6.43538e-06	0.000279761	1	1.11256e-08
HK_dWAPL	0.00535594	0.0225097	1.11256e-08	1
Loop metrics TADs
All loops (neighbors excluded as stacking cannot be measured)							All loops							Non-stacked loops
Cell type	Region		Freq. Stacked	Genomic distance [kb]			Cell type	Region			Genomic distance			Cell type	Region			Genomic distance
HeLa WT	Chr2-A		0.10396	569.557			HeLa WT	Chr2-A			413.04			HeLa WT	Chr2-A			351.352
HeLa WT	Chr4-B		0.0988235	621.038			HeLa WT	Chr4-B			467.695			HeLa WT	Chr4-B			422.74
HeLa WT	HoxA		0.102754	562.045			HeLa WT	HoxA			392.216			HeLa WT	HoxA			336.658
HeLa WT	SHH		0.131868	643.941			HeLa WT	SHH			503.762			HeLa WT	SHH			438.765
HeLa dWAPL	Chr2-A		0.153425	685.378			HeLa dWAPL	Chr2-A			548.232			HeLa dWAPL	Chr2-A			452.484
HeLa dWAPL	Chr4-B		0.169139	657.217			HeLa dWAPL	Chr4-B			527.33			HeLa dWAPL	Chr4-B			463.765
HeLa dWAPL	HoxA		0.209251	636.498			HeLa dWAPL	HoxA			523.419			HeLa dWAPL	HoxA			411.759
HeLa dWAPL	SHH		0.216891	706.309			HeLa dWAPL	SHH			594.416			HeLa dWAPL	SHH			490.271
Rouse dWAPL	Chr2-A		0.221184	706.587			Rouse dWAPL	Chr2-A			595.971			Rouse dWAPL	Chr2-A			479.745
Rouse dWAPL	Chr4-B		0.134071	638.743			Rouse dWAPL	Chr4-B			518.587			Rouse dWAPL	Chr4-B			430.866
Rouse dWAPL	HoxA		0.153874	648.949			Rouse dWAPL	HoxA			517.011			Rouse dWAPL	HoxA			433.458
Rouse dWAPL	SHH		0.303372	740.105			Rouse dWAPL	SHH			640.784			Rouse dWAPL	SHH			476.216
Rouse WT	Chr2-A		0.129514	605.386			Rouse WT	Chr2-A			472.134			Rouse WT	Chr2-A			401.095
Rouse WT	Chr4-B		0.104345	568.002			Rouse WT	Chr4-B			453.299			Rouse WT	Chr4-B			392.821
Rouse WT	HoxA		0.0877063	584.246			Rouse WT	HoxA			427.98			Rouse WT	HoxA			373.276
Rouse WT	SHH		0.156208	615.055			Rouse WT	SHH			488.423			Rouse WT	SHH			406.152
Stacking comparison [overall stacked fraction]							Length of all loops [kb]							Length of non-stacked loops [kb]
Region	Rouse WT	Rouse dWAPL	HeLa WT	HeLa dWAPL			Region	Rouse WT	Rouse dWAPL	HeLa WT	HeLa dWAPL			Region	Rouse WT	Rouse dWAPL	HeLa WT	HeLa dWAPL
Chr2-A	0.129514	0.221184	0.10396	0.153425			Chr2-A	472.134	595.971	413.04	548.232			Chr2-A	401.095	479.745	351.352	452.484
Chr4-B	0.104345	0.134071	0.0988235	0.169139			Chr4-B	453.299	518.587	467.695	527.33			Chr4-B	392.821	430.866	422.74	463.765
HoxA	0.0877063	0.153874	0.102754	0.209251			HoxA	427.98	517.011	392.216	523.419			HoxA	373.276	433.458	336.658	411.759
SHH	0.156208	0.303372	0.131868	0.216891			SHH	488.423	640.784	503.762	594.416			SHH	406.152	476.216	438.765	490.271
mean	0.119443	0.203125	0.109351	0.187176			mean	460.459	568.088	444.178	548.349			mean	393.336	455.071	387.379	454.57
std	0.0299346	0.0765282	0.0151705	0.0307394			std	25.9771	60.8859	50.9017	32.5856			std	14.4584	26.5139	50.8639	32.6405
Difference rouse vs exp	1.09229	1.08521					Difference rouse vs exp	1.03665	1.036					Difference rouse vs exp	1.01538	1.0011
Simulated loops ground truth size (not at probes) [kb]:
	Region	Rouse WT	Rouse dWAPL
	Chr2-A	300.3	834.6
	Chr4-B	322.3	872.6
	HoxA	235.2	464.9
	SHH	258.44	572.8
	mean	279.06	686.225
	std	39.4534	198.831
